# Evolution of promoter-proximal pausing enabled a new layer of transcription control

**DOI:** 10.1101/2023.02.19.529146

**Authors:** Alexandra G. Chivu, Brent A. Basso, Abderhman Abuhashem, Michelle M. Leger, Gilad Barshad, Edward J. Rice, Albert C. Vill, Wilfred Wong, Shao-Pei Chou, Gopal Chovatiya, Rebecca Brady, Jeramiah J. Smith, Athula H. Wikramanayake, César Arenas-Mena, Ilana L. Brito, Iñaki Ruiz-Trillo, Anna-Katerina Hadjantonakis, John T. Lis, James J. Lewis, Charles G. Danko

## Abstract

Promoter-proximal pausing of RNA polymerase II (Pol II) is a key regulatory step during transcription. Despite the central role of pausing in gene regulation, we do not understand the evolutionary processes that led to the emergence of Pol II pausing or its transition to a rate-limiting step actively controlled by transcription factors. Here we analyzed transcription in species across the tree of life. Unicellular eukaryotes display a slow acceleration of Pol II near transcription start sites that transitioned to a longer-lived, focused pause in metazoans. This event coincided with the evolution of new subunits in the NELF and 7SK complexes. Depletion of NELF in mammals shifted the promoter-proximal buildup of Pol II from the pause site into the early gene body and compromised transcriptional activation for a set of heat shock genes. Our work details the evolutionary history of Pol II pausing and sheds light on how new transcriptional regulatory mechanisms evolve.
