## Supplementary material for "Evolution of promoter-proximal pausing enabled a new layer of transcription control": Other supplementary files.: TableS1.xlsx

### Sheet: Sheet1
present
absent
unclear
differences in domains or residues described as functionally important in model animals
						NELF-A			NELF-B		NELF-C/D		NELF-E	HEXIM						Spt4	Spt5	Paf1	CDK9	Cyclin T family
							ProSite profile HDAg PS51838	Conservation over Homo sapiens NELF-A tentacle		Additional domains		Additional domains		HEXIM	Pfam HEXIM domain	Other InterPro HEXIM domain	Thr205	Phe208	Tyr271
Eukaryota	Amorphea	Obazoa	Opisthokonta	Metazoa
				Metazoa	Homo sapiens	EP00074_Homo_sapiens_P088177			EP00074_Homo_sapiens_P038475		EP00074_Homo_sapiens_P049208		EP00074_Homo_sapiens_P032649_NP_002895.3_negative_elongation_factor_E_Homo_sapiens	EP00074_Homo_sapiens_P035921_NP_006451.1_protein_HEXIM1_Homo_sapiens, EP00074_Homo_sapiens_P060873_XP_006721750.1_protein_HEXIM2_isoform_X1_Homo_sapiens						EP00074_Homo_sapiens_P032895_NP_003159.1_transcription_elongation_factor_SPT4_Homo_sapiens	EP00074_Homo_sapiens_P005085_NP_001104490.1_transcription_elongation_factor_SPT5_isoform_a_Homo_sapiens	EP00074_Homo_sapiens_P040515_NP_061961.2_RNA_polymerase_II-associated_factor_1_homolog_isoform_1_Homo_sapiens	EP00074_Homo_sapiens_P013908_NP_001252.1_cyclin-dependent_kinase_9_Homo_sapiens	EP00074_Homo_sapiens_P012538_NP_001231.2_cyclin-T1_isoform_a_Homo_sapiens,
				Metazoa	Mus musculus	EP00072_Mus_musculus_P016469_NP_036044.1_negative_elongation_factor_A_Mus_musculus			EP00072_Mus_musculus_P018357		EP00072_Mus_musculus_P018204		EP00072_Mus_musculus_P002078_NP_001039328.1_negative_elongation_factor_E_Mus_musculus	EP00072_Mus_musculus_P024163_NP_620092.1_protein_HEXIM1_Mus_musculus, EP00072_Mus_musculus_P004102_NP_001123987.1_protein_HEXIM2_Mus_musculus						EP00072_Mus_musculus_P014129_NP_033322.1_transcription_elongation_factor_SPT4-A_Mus_musculus, EP00072_Mus_musculus_P016098_NP_035639.1_transcription_elongation_factor_SPT4-B_Mus_musculus	EP00072_Mus_musculus_P056731_XP_006539766.1_PREDICTED_transcription_elongation_factor_SPT5_isoform_X2_Mus_musculus	EP00072_Mus_musculus_P017662_NP_062331.2_RNA_polymerase_II-associated_factor_1_homolog_Mus_musculus	EP00072_Mus_musculus_P023439_NP_570930.1_cyclin-dependent_kinase_9_Mus_musculus	EP00072_Mus_musculus_P014637_NP_033963.1_cyclin-T1_Mus_musculus, EP00072_Mus_musculus_P021590_NP_082675.1_cyclin-T2_Mus_musculus
				Metazoa	Petromyzon marinus	EP00060_Petromyzon_marinus_P045881			EP00060_Petromyzon_marinus_P041086		EP00060_Petromyzon_marinus_P005314		EP00060_Petromyzon_marinus_P015340_GENSCAN00000015340_pep_scaffold_Pmarinus_7.0_GL480228_5708_15949_-1_transcript_GENSCAN00000015340_transcript_biotype_protein_coding	EP00060_Petromyzon_marinus_P016188_GENSCAN00000016188_pep_scaffold_Pmarinus_7.0_GL478892_8937_10079_-1_transcript_GENSCAN00000016188_transcript_biotype_protein_coding						EP00060_Petromyzon_marinus_XP_032823883.1	EP00060_Petromyzon_marinus_P035762_ENSPMAP00000007686.1_pep_scaffold_Pmarinus_7.0_GL476507_578_20612_1_gene_ENSPMAG00000006913.1_transcript_ENSPMAT00000007720.1_gene_biotype_protein_coding_transcript_biotype_protein_coding_gene_symbol_supt5h_description_SPT5_homolog_DSIF_elongation_factor_subunit_Source_ZFIN_Acc_ZDB-GENE-001207-1	EP00060_Petromyzon_marinus_P043272_ENSPMAP00000003573.1_pep_scaffold_Pmarinus_7.0_GL482203_41347_48429_1_gene_ENSPMAG00000003269.1_transcript_ENSPMAT00000003588.1_gene_biotype_protein_coding_transcript_biotype_protein_coding_gene_symbol_PAF1_description_PAF1_homolog_Paf1_RNA_polymerase_II_complex_component_Source_HGNC_Symbol_Acc_HGNC_25459	XP_032828881.1	EP00060_Petromyzon_marinus_P043265_ENSPMAP00000003601.1_pep_scaffold_Pmarinus_7.0_GL476475_418210_425326_1_gene_ENSPMAG00000003277.1_transcript_ENSPMAT00000003616.1_gene_biotype_protein_coding_transcript_biotype_protein_coding_gene_symbol_CCNT2_descripti
				Metazoa	Strongylocentrotus purpuratus	EP00057_Strongylocentrotus_purpuratus_P034118			EP00057_Strongylocentrotus_purpuratus_P030231		EP00057_Strongylocentrotus_purpuratus_P002723		EP00057_Strongylocentrotus_purpuratus_P032969_XP_789598.2_PREDICTED_negative_elongation_factor_E_Strongylocentrotus_purpuratus	EP00057_Strongylocentrotus_purpuratus_P004818_XP_003729518.1_PREDICTED_protein_HEXIM-like_Strongylocentrotus_purpuratus						EP00057_Strongylocentrotus_purpuratus_P028194_XP_011682668.1_PREDICTED_transcription_elongation_factor_SPT4-A_Strongylocentrotus_purpuratus	EP00057_Strongylocentrotus_purpuratus_P004431_XP_003728680.1_PREDICTED_transcription_elongation_factor_SPT5_isoform_X1_Strongylocentrotus_purpuratus	EP00057_Strongylocentrotus_purpuratus_P020400_XP_011674874.1_PREDICTED_RNA_polymerase_II-associated_factor_1_homolog_Strongylocentrotus_purpuratus	EP00057_Strongylocentrotus_purpuratus_P035243_XP_798269.1_PREDICTED_cyclin-dependent_kinase_9_Strongylocentrotus_purpuratus	EP00057_Strongylocentrotus_purpuratus_P012148_XP_011666622.1_PREDICTED_cyclin-T1-like_Strongylocentrotus_purpuratus
				Metazoa	Drosophila melanogaster	EP00099_Drosophila_melanogaster_P010046			EP00099_Drosophila_melanogaster_P016636		EP00099_Drosophila_melanogaster_P011015		EP00099_Drosophila_melanogaster_P021112_NP_648241.1_negative_elongation_factor_E_Drosophila_melanogaster	EP00099_Drosophila_melanogaster_P028406_NP_731932.1_hexamethylene_bisacetamide_inducible_isoform_B_Drosophila_melanogaster						EP00099_Drosophila_melanogaster_P019494_NP_610802.1_spt4_Drosophila_melanogaster	EP00099_Drosophila_melanogaster_P024262_NP_652610.1_Spt5_Drosophila_melanogaster	EP00099_Drosophila_melanogaster_P009523_NP_001262263.1_antimeros_isoform_B_Drosophila_melanogaster	EP00099_Drosophila_melanogaster_P014238_NP_477226.2_Cyclin-dependent_kinase_9_Drosophila_melanogaster	EP00099_Drosophila_melanogaster_P009259_NP_001261992.1_cyclin_T_isoform_C_Drosophila_melanogaster
				Metazoa	Dryas iulia	dryas_iulia_helico3_core_32_85_1__scaffold__EI-a-scaffold-17391			dryas_iulia_helico3_core_32_85_1__scaffold__EI-a-scaffold-18423		dryas_iulia_helico3_core_32_85_1__scaffold__EI-a-scaffold-26468		dryas_iulia_helico3_core_32_85_1__scaffold__EI-a-scaffold-27570_dryas_iulia_helico3_core_32_85_1__scaffold__EI-a-scaffold-42872							dryas_iulia_helico3_core_32_85_1__scaffold__EI-a-scaffold-8679	dryas_iulia_helico3_core_32_85_1__scaffold__EI-a-scaffold-22773	dryas_iulia_helico3_core_32_85_1__scaffold__EI-a-scaffold-18280	dryas_iulia_helico3_core_32_85_1__scaffold__EI-a-scaffold-4638	dryas_iulia_helico3_core_32_85_1__scaffold__EI-a-scaffold-29643
				Metazoa	Daphnia pulex	EP00085_Daphnia_pulex_P004801			EP00085_Daphnia_pulex_P028933		EP00085_Daphnia_pulex_P025794		EP00085_Daphnia_pulex_P008684_EFX68534.1_hypothetical_protein_DAPPUDRAFT_301427_Daphnia_pulex	EP00085_Daphnia_pulex_P011424_EFX71274.1_hypothetical_protein_DAPPUDRAFT_227990_Daphnia_pulex			Ser203			EP00085_Daphnia_pulex_P011620_EFX71470.1_hypothetical_protein_DAPPUDRAFT_308814_Daphnia_pulex	EP00085_Daphnia_pulex_P005894_EFX65744.1_hypothetical_protein_DAPPUDRAFT_303545_Daphnia_pulex	EP00085_Daphnia_pulex_P007283_EFX67133.1_hypothetical_protein_DAPPUDRAFT_302221_Daphnia_pulex	EP00085_Daphnia_pulex_P013903_EFX73753.1_hypothetical_protein_DAPPUDRAFT_215456_Daphnia_pulex	EP00085_Daphnia_pulex_P012586_EFX72436.1_cyclin_T-like_protein_Daphnia_pulex
				Metazoa	Caenorhabditis elegans									EP00081_Caenorhabditis_elegans_P019075_NP_499710.1_Uncharacterized_protein_CELE_Y39E4B.6_Caenorhabditis_elegans			Ser203			EP00081_Caenorhabditis_elegans_P017078_NP_497135.1_Transcription_elongation_factor_SPT4_Caenorhabditis_elegans	EP00081_Caenorhabditis_elegans_P020912_NP_502283.1_Transcription_elongation_factor_SPT5_Caenorhabditis_elegans	EP00081_Caenorhabditis_elegans_P023525_NP_505925.1_RNA_polymerase_II-associated_factor_1_homolog_Caenorhabditis_elegans	EP00081_Caenorhabditis_elegans_P013800_NP_492906.2_Probable_cyclin-dependent_kinase_9_Caenorhabditis_elegans	EP00081_Caenorhabditis_elegans_P028026_NP_871656.1_Cyclin-T1.1_Caenorhabditis_elegans
				Metazoa	Nematostella vectensis	EP00110_Nematostella_vectensis_P005211			EP00110_Nematostella_vectensis_P005096		EP00110_Nematostella_vectensis_P021913, EP00110_Nematostella_vectensis_P004567		EP00110_Nematostella_vectensis_P008009_XP_001625410.1_predicted_protein_Nematostella_vectensis	EP00110_Nematostella_vectensis_P019434_XP_001636835.1_predicted_protein_Nematostella_vectensis						EP00110_Nematostella_vectensis_P016574_XP_001633975.1_predicted_protein_Nematostella_vectensis	EP00110_Nematostella_vectensis_P017046_XP_001634447.1_predicted_protein_partial_Nematostella_vectensis	EP00110_Nematostella_vectensis_P017658_XP_001635059.1_predicted_protein_partial_Nematostella_vectensis	EP00110_Nematostella_vectensis_P009464_XP_001626865.1_predicted_protein_Nematostella_vectensis	EP00110_Nematostella_vectensis_P017567_XP_001634968.1_predicted_protein_partial_Nematostella_vectensis
	Amorphea	Obazoa	Opisthokonta	Choanoflagellatea
	Amorphea	Obazoa	Opisthokonta	Filasterea
				Filasterea	Capsaspora owczarzaki	EP00120_Capsaspora_owczarzaki_P004093			EP00120_Capsaspora_owczarzaki_P005763		EP00120_Capsaspora_owczarzaki_P006736			EP00120_Capsaspora_owczarzaki_P005931_XP_004364064.2_hypothetical_protein_CAOG_03225_Capsaspora_owczarzaki_ATCC_30864			Ser203			EP00120_Capsaspora_owczarzaki_P008127_XP_011270308.1_hypothetical_protein_CAOG_08697_Capsaspora_owczarzaki_ATCC_30864	EP00120_Capsaspora_owczarzaki_P005950_XP_004364087.1_transcription_factor_Tat-CT1_Capsaspora_owczarzaki_ATCC_30864	EP00120_Capsaspora_owczarzaki_P005531_XP_004363635.1_hypothetical_protein_CAOG_03907_partial_Capsaspora_owczarzaki_ATCC_30864	EP00120_Capsaspora_owczarzaki_P007835_XP_011270016.1_hypothetical_protein_CAOG_08444_Capsaspora_owczarzaki_ATCC_30864
	Amorphea	Obazoa	Opisthokonta	Pluriformea/Corallochytrea														Ser208	Phe271
	Amorphea	Obazoa	Opisthokonta	Ichthyosporea
				Ichthyosporea	Creolimax fragrantissima	EP01134_Creolimax_fragrantissima_P001865			EP01134_Creolimax_fragrantissima_P001544		EP01134_Creolimax_fragrantissima_P000354			EP01134_Creolimax_fragrantissima_P004901_CFRG4901T1/1-283						EP01134_Creolimax_fragrantissima_P005514_CFRG5514T1	EP01134_Creolimax_fragrantissima_P003259_CFRG3259T1	EP01134_Creolimax_fragrantissima_P007539_CFRG7539T1	EP01134_Creolimax_fragrantissima_P000399_CFRG0399T1, EP01134_Creolimax_fragrantissima_P008108_CFRG8108T1
				Ichthyosporea	Sphaeroforma arctica	EP00125_Sphaeroforma_arctica_P009605			EP00125_Sphaeroforma_arctica_P017541		EP00125_Sphaeroforma_arctica_P008397									Sphaeroforma_arctica_genomev4_g23907T	EP00125_Sphaeroforma_arctica_P012122_XP_014155197.1_hypothetical_protein_SARC_06365_Sphaeroforma_arctica_JP610	EP00125_Sphaeroforma_arctica_P002655_XP_014145730.1_hypothetical_protein_SARC_15630_partial_Sphaeroforma_arctica_JP610	EP00125_Sphaeroforma_arctica_P010371_XP_014153446.1_CMGC_CDK_protein_kinase_Sphaeroforma_arctica_JP610
	Amorphea	Obazoa	Opisthokonta	Holomycota (Fungi and Rotosphaerida)
					Saccharomyces cerevisiae															EP00144_Saccharomyces_cerevisiae_P002060_NP_011577.3_transcription_elongation_factor_SPT4_Saccharomyces_cerevisiae_S288C	EP00144_Saccharomyces_cerevisiae_P003974_NP_013703.1_transcription_elongation_factor_SPT5_Saccharomyces_cerevisiae_S288C	EP00144_Saccharomyces_cerevisiae_P000618_NP_009838.1_Paf1p_Saccharomyces_cerevisiae_S288C	EP00144_Saccharomyces_cerevisiae_P005587_NP_015487.1_cyclin-dependent_serine_threonine_protein_kinase_SGV1_Saccharomyces_cerevisiae_S288C
					Schizosaccharomyces pombe															EP00145_Schizosaccharomyces_pombe_P004877_NP_596596.1_transcription_elongation_factor_complex_subunit_Spt4_Schizosaccharomyces_pombe	EP00145_Schizosaccharomyces_pombe_P001794_NP_593191.1_transcription_elongation_factor_Spt5_Schizosaccharomyces_pombe	EP00145_Schizosaccharomyces_pombe_P002038_NP_593451.2_putative_RNA_polymerase_II-associated_Paf1_complex_protein_Schizosaccharomyces_pombe	EP00145_Schizosaccharomyces_pombe_P003979_NP_595616.1_P-TEFb-associated_cyclin-dependent_protein_kinase_Cdk9_Schizosaccharomyces_pombe
	Amorphea	Amoebozoa	Discosea	Centramoebia
	Amorphea	Amoebozoa	Discosea	Flabellinia
	Amorphea	Amoebozoa	Evosea	Archamoebea
	Amorphea	Amoebozoa	Evosea	Cutosea
	Amorphea	Amoebozoa	Evosea	Eumycetozoa														Asp208	-
					Dictyostelium discoideum	EP00023_Dictyostelium_discoideum_P004297_XP_637840.1_hypothetical_protein_DDB_G0286295_Dictyostelium_discoideum_AX4			EP00023_Dictyostelium_discoideum_P005053		EP00023_Dictyostelium_discoideum_P012373									EP00023_Dictyostelium_discoideum_P004751_XP_638317.1_transcription_initiation_factor_Spt4_Dictyostelium_discoideum_AX4		EP00023_Dictyostelium_discoideum_P011510_XP_645948.1_RNA_polymerase_II-associated_factor_1_Dictyostelium_discoideum_AX4
	Amorphea	Amoebozoa	Evosea	Variosea
	Amorphea	Amoebozoa	Tubulinea
	Ancyromonadida
	Malawimonadida	Malawimonadida																Asp208
	Diaphoretickes	Archaeplastida	Rhodophyta						Absent from all but one species in Proteorhodophytina
	Diaphoretickes	Archaeplastida	Chloroplastida	Chlorophyta						N-terminal MOZART domain in some species
	Diaphoretickes	Archaeplastida	Chloroplastida	Palmophyllophyceae
	Diaphoretickes	Archaeplastida	Chloroplastida	Streptophyta		Found only in green algae			Found only in green algae		Found only in green algae
					Oryza sativa															EP00265_Oryza_sativa_P016395_NP_001060323.2_Os07g0623400_Oryza_sativa_Japonica_Group	EP00265_Oryza_sativa_P024470_NP_001173159.1_Os02g0772000_Oryza_sativa_Japonica_Group	EP00265_Oryza_sativa_P017039_NP_001061029.1_Os08g0157100_Oryza_sativa_Japonica_Group
					Zea mays															EP00267_Zea_mays_P056319_XP_023156355.1_uncharacterized_protein_LOC103633439_isoform_X1_Zea_mays	EP00267_Zea_mays_P043135_XP_020395199.1_protein_RNA-directed_DNA_methylation_3_Zea_mays	EP00267_Zea_mays_P038611_XP_008677077.2_uncharacterized_LOC100279273_isoform_X1_Zea_mays
					Arabidopsis thaliana															EP00260_Arabidopsis_thaliana_P005662_NP_001190264.1_Transcription_initiation_Spt4-like_protein_Arabidopsis_thaliana, EP00260_Arabidopsis_thaliana_P005980_NP_001190609.1_SPT4_homolog_2_Arabidopsis_thaliana	EP00260_Arabidopsis_thaliana_P027309_NP_180968.2_Transcription_elongation_factor_Spt5_Arabidopsis_thaliana	EP00260_Arabidopsis_thaliana_P025561_NP_178091.2_hydroxyproline-rich_glycoprotein_family_protein_Arabidopsis_thaliana
	Diaphoretickes	Archaeplastida	Glaucophyta
	Diaphoretickes	Cryptista (Cryptophyceae)
	Diaphoretickes	Haptista (Haptophyta)
	Diaphoretickes	Sar	Alveolata
	Diaphoretickes	Sar	Rhizaria
	Diaphoretickes	Sar	Stramenopiles							C-terminal Bromodomain		N-terminal WW domains
	Diaphoretickes	Telonemia	Telonema
	Diaphoretickes	Hemimastigophora	Spironemidae
	Discoba	Euglenozoa
	Discoba	Heterolobosea
	Discoba	Jakobida
	Metamonada (Fornicata, Parabasalia, Barthelona)																	Asp208	Asp208
Archaea
					Haloferax mediterranei															WP_004059328.1	WP_004057550.1
Bacteria
					Escherichia coli
